# Evidence for natural hybridisation and novel *Wolbachia* strain superinfections in the *Anopheles gambiae* complex from Guinea

**DOI:** 10.1101/772855

**Authors:** Claire L Jeffries, Cintia Cansado-Utrilla, Abdoul H Beavogui, Caleb Stica, Eugene K Lama, Mojca Kristan, Seth R Irish, Thomas Walker

## Abstract

*Wolbachia*, a widespread bacterium which can influence mosquito-borne pathogen transmission, has recently been detected within *Anopheles (An.)* species that are malaria vectors in Sub-Saharan Africa. Although studies have reported *Wolbachia* strains in the *An. gambiae* complex, apparent low density and prevalence rates require confirmation. In this study, wild *Anopheles* mosquitoes collected from two regions of Guinea were investigated. In contrast to previous studies, RNA was extracted from adult females (n=516) to increase the chances for detection of actively expressed *Wolbachia* genes, determine *Wolbachia* prevalence rates and estimate relative strain densities. Molecular confirmation of mosquito species and *Wolbachia* Multilocus sequence typing (MLST) were carried out to analyse phylogenetic relationships of mosquito hosts and newly discovered *Wolbachia* strains. Strains were detected in *An. gambiae* s.s. (prevalence rates of 0.0-2.8%) from the Faranah region, *An. melas* (prevalence rate of 11.6% - 16/138) and hybrids between these two species (prevalence rate of 40.0% - 6/15) from Senguelen in the Maferinyah region. Furthermore, a novel high-density strain, termed *w*AnsX, was found in an unclassified *Anopheles* species. The discovery of novel *Wolbachia* strains (particularly in members, and hybrids, of the *An. gambiae* complex) provides further candidate strains that could be used for future *Wolbachia*-based malaria biocontrol strategies.
