## Supplementary Table 1 for "Evidence for natural hybridisation and novel *Wolbachia* strain superinfections in the *Anopheles gambiae* complex from Guinea"

### Sheet: species ID - all samples
Sample ID	Region	Location	species	Wolbachia+
BALP1A1	Faranah	Balayani	An. gambiae ss
BALP1B1	Faranah	Balayani	An. gambiae ss
BALP1C1	Faranah	Balayani	An. gambiae ss
BALP1D1	Faranah	Balayani	An. gambiae ss
BALP1E1	Faranah	Balayani	An. gambiae ss
BALP1F1	Faranah	Balayani	An. gambiae ss
BALP1G1	Faranah	Balayani	An. gambiae ss
BALP1H1	Faranah	Balayani	An. gambiae ss
BALP1C3	Faranah	Balayani	An. gambiae ss	+
BALP1D3	Faranah	Balayani	An. gambiae ss
BALP1E3	Faranah	Balayani	An. gambiae ss
BALP1F3	Faranah	Balayani	An. gambiae ss
BALP1G3	Faranah	Balayani	An. coluzzii
BALP1H3	Faranah	Balayani	An. gambiae ss
BALP1A4	Faranah	Balayani	An. gambiae ss
BALP1B4	Faranah	Balayani	An. gambiae ss
BALP1C4	Faranah	Balayani	An. gambiae ss	+
BALP1D4	Faranah	Balayani	An. gambiae ss
BALP1E4	Faranah	Balayani	An. gambiae ss
BALP1F4	Faranah	Balayani	An. gambiae ss
BALP1G4	Faranah	Balayani	An. gambiae ss
BALP1H4	Faranah	Balayani	An. gambiae ss
BALP1F5	Faranah	Balayani	An. gambiae ss
BALP1G5	Faranah	Balayani	An. gambiae ss
BALP1H5	Faranah	Balayani	An. gambiae ss
BALP1A6	Faranah	Balayani	An. gambiae ss
BALP1B6	Faranah	Balayani	An. gambiae ss
BALP1C6	Faranah	Balayani	An. gambiae ss
BALP1D6	Faranah	Balayani	An. gambiae ss
BALP1E6	Faranah	Balayani	An. gambiae ss
BALP1F6	Faranah	Balayani	An. gambiae ss
BALP1G6	Faranah	Balayani	An. gambiae ss
BALP1H6	Faranah	Balayani	An. gambiae ss
BALP1E7	Faranah	Balayani	An. gambiae ss
BALP1F7	Faranah	Balayani	An. gambiae ss
BALP1G7	Faranah	Balayani	An. gambiae ss
BALP1H7	Faranah	Balayani	An. gambiae ss
BALP1E8	Faranah	Balayani	unknown
BALP1F8	Faranah	Balayani	An. gambiae ss
BALP1G8	Faranah	Balayani	An. gambiae ss
BALP1H8	Faranah	Balayani	An. gambiae ss
BALP1A9	Faranah	Balayani	An. gambiae ss
BALP1B9	Faranah	Balayani	An. gambiae ss
BALP1C9	Faranah	Balayani	An. gambiae ss
BALP1C10	Faranah	Balayani	An. gambiae ss
BALP1D10	Faranah	Balayani	An. gambiae ss
BALP1E10	Faranah	Balayani	An. gambiae ss
BALP1F10	Faranah	Balayani	An. gambiae ss
BALP1G11	Faranah	Balayani	An. gambiae ss
BALP1H11	Faranah	Balayani	An. gambiae ss
BALP1A12	Faranah	Balayani	An. gambiae ss
BALP1B12	Faranah	Balayani	An. gambiae ss
BALP1C12	Faranah	Balayani	An. gambiae ss
BALP2A1	Faranah	Balayani	An. gambiae ss
BALP2B1	Faranah	Balayani	An. gambiae ss	+
BALP2C1	Faranah	Balayani	An. gambiae ss
BALP2D1	Faranah	Balayani	An. gambiae ss
BALP2E1	Faranah	Balayani	An. gambiae ss
BALP2F1	Faranah	Balayani	An. gambiae ss
BALP2G1	Faranah	Balayani	An. gambiae ss
BALP2H1	Faranah	Balayani	An. gambiae ss
BALP2A2	Faranah	Balayani	An. gambiae ss
BALP2B2	Faranah	Balayani	An. gambiae ss
BALP2C2	Faranah	Balayani	An. gambiae ss
BALP2A4	Faranah	Balayani	An. gambiae ss
BALP2B4	Faranah	Balayani	An. gambiae ss
BALP2C4	Faranah	Balayani	An. gambiae ss
BALP2D4	Faranah	Balayani	An. gambiae ss
BALP2E4	Faranah	Balayani	An. gambiae ss
BALP2F4	Faranah	Balayani	An. gambiae ss
BALP2G4	Faranah	Balayani	An. gambiae ss
BALP2H4	Faranah	Balayani	An. gambiae ss
BALP2A7	Faranah	Balayani	An. gambiae ss
BALP2B7	Faranah	Balayani	An. gambiae ss
BALP2C7	Faranah	Balayani	An. gambiae ss
BALP2D7	Faranah	Balayani	An. gambiae ss- An. coluzzii hybrid
BALP2E7	Faranah	Balayani	An. gambiae ss
BALP2F7	Faranah	Balayani	An. gambiae ss
BALP2G7	Faranah	Balayani	An. gambiae ss
BALP2H7	Faranah	Balayani	An. gambiae ss
BALP2A8	Faranah	Balayani	An. gambiae ss
BALP2B8	Faranah	Balayani	An. gambiae ss
BALP2C8	Faranah	Balayani	An. gambiae ss
BALP2A10	Faranah	Balayani	An. gambiae ss
BALP2B10	Faranah	Balayani	An. gambiae ss
BALP2C10	Faranah	Balayani	An. gambiae ss
BALP2D10	Faranah	Balayani	An. gambiae ss
BALP2E10	Faranah	Balayani	An. gambiae ss
BALP2F10	Faranah	Balayani	An. gambiae ss
BALP2G10	Faranah	Balayani	An. gambiae ss	+
BALP2H10	Faranah	Balayani	An. gambiae ss
BALP3A1	Faranah	Balayani	An. gambiae ss
BALP3B1	Faranah	Balayani	An. gambiae ss
BALP3C1	Faranah	Balayani	An. gambiae ss
BALP3D1	Faranah	Balayani	An. gambiae ss
BALP3E1	Faranah	Balayani	An. gambiae ss
BALP3F1	Faranah	Balayani	An. gambiae ss
BALP3G1	Faranah	Balayani	An. gambiae ss
BALP3H1	Faranah	Balayani	An. gambiae ss
BALP3A2	Faranah	Balayani	An. gambiae ss
BALP3B2	Faranah	Balayani	An. gambiae ss
BALP3E3	Faranah	Balayani	An. gambiae ss
BALP3F3	Faranah	Balayani	An. gambiae ss
BALP3G3	Faranah	Balayani	An. gambiae ss
BALP3H3	Faranah	Balayani	An. gambiae ss
BALP3A4	Faranah	Balayani	An. gambiae ss
BALP3B4	Faranah	Balayani	An. gambiae ss
BALP3C4	Faranah	Balayani	An. gambiae ss
BALP3D4	Faranah	Balayani	An. gambiae ss
BALP3E4	Faranah	Balayani	An. gambiae ss
BALP3F4	Faranah	Balayani	An. gambiae ss
BALP3G4	Faranah	Balayani	An. gambiae ss
BALP3H4	Faranah	Balayani	An. gambiae ss
BALP3A5	Faranah	Balayani	An. gambiae ss
BALP3B5	Faranah	Balayani	An. gambiae ss
BALP3F6	Faranah	Balayani	An. gambiae ss
BALP3G6	Faranah	Balayani	An. gambiae ss
BALP3H6	Faranah	Balayani	An. gambiae ss
BALP3A7	Faranah	Balayani	An. gambiae ss
BALP3B7	Faranah	Balayani	An. gambiae ss
BALP3C7	Faranah	Balayani	An. gambiae ss
BALP3D7	Faranah	Balayani	An. gambiae ss
BALP3E7	Faranah	Balayani	An. gambiae ss
BALP3C8	Faranah	Balayani	An. gambiae ss
BALP3D8	Faranah	Balayani	An. gambiae ss
BALP3E8	Faranah	Balayani	An. gambiae ss
BALP3F8	Faranah	Balayani	An. gambiae ss
BALP3G8	Faranah	Balayani	An. gambiae ss
BALP3H8	Faranah	Balayani	An. gambiae ss
BALP3A9	Faranah	Balayani	An. gambiae ss
BALP3B9	Faranah	Balayani	An. gambiae ss
BALP3C9	Faranah	Balayani	An. gambiae ss
BALP3D9	Faranah	Balayani	An. gambiae ss
BALP3E9	Faranah	Balayani	An. gambiae ss
BALP3F9	Faranah	Balayani	An. gambiae ss
BALP3G9	Faranah	Balayani	An. gambiae ss
BALP3H9	Faranah	Balayani	An. gambiae ss
BALP3C11	Faranah	Balayani	An. gambiae ss
BALP3D11	Faranah	Balayani	An. gambiae ss
BALP3E11	Faranah	Balayani	An. gambiae ss
BALP3F11	Faranah	Balayani	An. gambiae ss
BALP3G11	Faranah	Balayani	An. gambiae ss
BALP3H11	Faranah	Balayani	An. gambiae ss
BALP3A12	Faranah	Balayani	An. gambiae ss
BALP3B12	Faranah	Balayani	An. gambiae ss
BALP3C12	Faranah	Balayani	An. gambiae ss
FANP2H2	Maferinyah	Fandie	Anopheles gambiae s.s. - melas hybrid
FANP2A3	Maferinyah	Fandie	An. coluzzii
FANP2B3	Maferinyah	Fandie	An. coluzzii
FANP2C3	Maferinyah	Fandie	An. coluzzii
FANP2D3	Maferinyah	Fandie	An. coluzzii
FANP2E3	Maferinyah	Fandie	An. coluzzii
FANP2F3	Maferinyah	Fandie	An. coluzzii
FANP2G3	Maferinyah	Fandie	An. coluzzii
FANP2H3	Maferinyah	Fandie	An. coluzzii
FANP2A4	Maferinyah	Fandie	An. coluzzii
FANP2B4	Maferinyah	Fandie	An. gambiae ss
FANP2C4	Maferinyah	Fandie	Anopheles gambiae s.s. - melas hybrid
FANP2D4	Maferinyah	Fandie	An. coluzzii
FANP2E4	Maferinyah	Fandie	An. coluzzii
FANP2F4	Maferinyah	Fandie	Anopheles gambiae s.s. - melas hybrid
FANP2G4	Maferinyah	Fandie	Anopheles gambiae s.s. - melas hybrid
FANP2H4	Maferinyah	Fandie	An. coluzzii
FANP2A5	Maferinyah	Fandie	An. coluzzii
FANP2B5	Maferinyah	Fandie	An. coluzzii
FANP2C5	Maferinyah	Fandie	An. coluzzii
FANP2D5	Maferinyah	Fandie	An. coluzzii
FANP2E5	Maferinyah	Fandie	An. coluzzii
FANP2F5	Maferinyah	Fandie	An. coluzzii
FANP2G5	Maferinyah	Fandie	An. melas
FANP2H5	Maferinyah	Fandie	An. melas
FANP2A6	Maferinyah	Fandie	An. coluzzii
FANP2B6	Maferinyah	Fandie	An. coluzzii
FANP2E6	Maferinyah	Fandie	An. coustani
FARP1B2	Faranah	Faranah	An. gambiae ss
FARP1C2	Faranah	Faranah	An. gambiae ss
FARP1D2	Faranah	Faranah	An. gambiae ss
FARP1E2	Faranah	Faranah	An. gambiae ss
FARP1F2	Faranah	Faranah	An. gambiae ss
FARP1A8	Faranah	Faranah	An. gambiae ss
FARP1B8	Faranah	Faranah	An. gambiae ss
FARP1C8	Faranah	Faranah	An. gambiae ss
FARP1D8	Faranah	Faranah	An. gambiae ss
FARP1C11	Faranah	Faranah	An. gambiae ss
FARP1D11	Faranah	Faranah	An. gambiae ss
FARP1E11	Faranah	Faranah	An. gambiae ss
FARP1F11	Faranah	Faranah	An. gambiae ss
FARP2E5	Faranah	Faranah	An. gambiae ss
FARP2F5	Faranah	Faranah	An. gambiae ss
FARP2G5	Faranah	Faranah	An. gambiae ss
FARP2H5	Faranah	Faranah	An. gambiae ss
FARP2A6	Faranah	Faranah	An. gambiae ss
FARP2H8	Faranah	Faranah	An. gambiae ss
FARP2A9	Faranah	Faranah	An. gambiae ss
FARP2B9	Faranah	Faranah	An. gambiae ss
FARP2C9	Faranah	Faranah	An. gambiae ss
FARP2F11	Faranah	Faranah	An. gambiae ss
FARP2G11	Faranah	Faranah	An. gambiae ss
FARP2H11	Faranah	Faranah	An. gambiae ss
FARP2A12	Faranah	Faranah	An. coluzziI
FARP2B12	Faranah	Faranah	An. gambiae ss
FOUP1A2	Faranah	Foulaya	An. gambiae ss
FOUP1A5	Faranah	Foulaya	An. gambiae ss
FOUP1B5	Faranah	Foulaya	An. gambiae ss
FOUP1C5	Faranah	Foulaya	An. gambiae ss
FOUP1D5	Faranah	Foulaya	An. gambiae ss
FOUP1E5	Faranah	Foulaya	An. gambiae ss
FOUP1G10	Faranah	Foulaya	An. gambiae ss
FOUP1H10	Faranah	Foulaya	An. gambiae ss
FOUP1A11	Faranah	Foulaya	An. gambiae ss
FOUP1B11	Faranah	Foulaya	An. gambiae ss
FOUP2D2	Faranah	Foulaya	An. gambiae ss
FOUP2E2	Faranah	Foulaya	An. gambiae ss
FOUP2F2	Faranah	Foulaya	An. gambiae ss
FOUP2G2	Faranah	Foulaya	An. gambiae ss
FOUP2H2	Faranah	Foulaya	An. gambiae ss
FOUP2H3	Faranah	Foulaya	An. gambiae ss
FOUP2A5	Faranah	Foulaya	An. gambiae ss
FOUP2B5	Faranah	Foulaya	An. gambiae ss
FOUP2C5	Faranah	Foulaya	An. gambiae ss
FOUP2D5	Faranah	Foulaya	An. gambiae ss
FOUP2E6	Faranah	Foulaya	An. gambiae ss
FOUP2F6	Faranah	Foulaya	An. gambiae ss
FOUP2G6	Faranah	Foulaya	An. gambiae ss
FOUP2H6	Faranah	Foulaya	An. gambiae ss
FOUP2D8	Faranah	Foulaya	An. gambiae ss
FOUP2E8	Faranah	Foulaya	An. gambiae ss
FOUP2F8	Faranah	Foulaya	An. gambiae ss
FOUP2G8	Faranah	Foulaya	An. gambiae ss
FOUP2G9	Faranah	Foulaya	An. gambiae ss
FOUP2H9	Faranah	Foulaya	An. gambiae ss
FOUP2A11	Faranah	Foulaya	An. gambiae ss
FOUP2B11	Faranah	Foulaya	An. gambiae ss
FOUP2C11	Faranah	Foulaya	An. gambiae ss
FOUP2D11	Faranah	Foulaya	An. gambiae ss
FOUP2E11	Faranah	Foulaya	An. gambiae ss
FOUP3C2	Faranah	Foulaya	An. gambiae ss
FOUP3D2	Faranah	Foulaya	An. gambiae ss
FOUP3E2	Faranah	Foulaya	An. gambiae ss
FOUP3F2	Faranah	Foulaya	An. gambiae ss
FOUP3G2	Faranah	Foulaya	An. gambiae ss
FOUP3H2	Faranah	Foulaya	An. gambiae ss
FOUP3A3	Faranah	Foulaya	An. gambiae ss
FOUP3C5	Faranah	Foulaya	An. gambiae ss
FOUP3D5	Faranah	Foulaya	An. gambiae ss
FOUP3E5	Faranah	Foulaya	An. gambiae ss
FOUP3F5	Faranah	Foulaya	An. gambiae ss
FOUP3G5	Faranah	Foulaya	An. gambiae ss
FOUP3H5	Faranah	Foulaya	An. gambiae ss
FOUP3A6	Faranah	Foulaya	An. gambiae ss
FOUP3F7	Faranah	Foulaya	An. gambiae ss
FOUP4G7	Faranah	Foulaya	An. gambiae ss
FOUP5H7	Faranah	Foulaya	An. gambiae ss
FOUP6A8	Faranah	Foulaya	An. gambiae ss
FOUP7B8	Faranah	Foulaya	An. gambiae ss-An. coluzzii hybrid
FOUP3A10	Faranah	Foulaya	An. gambiae ss
FOUP3B10	Faranah	Foulaya	An. gambiae ss
FOUP3C10	Faranah	Foulaya	An. gambiae ss
FOUP3D10	Faranah	Foulaya	An. gambiae ss
FOUP3E10	Faranah	Foulaya	An. gambiae ss
FOUP3F10	Faranah	Foulaya	An. gambiae ss
FOUPP3D12	Faranah	Foulaya	An. gambiae ss
FOUPP3E12	Faranah	Foulaya	An. gambiae ss
FOUPP3F12	Faranah	Foulaya	An. gambiae ss
FOUPP3G12	Faranah	Foulaya	An. gambiae ss
MAFP2G6	Maferinyah	Maferinyah	An. squamosus
MAFP2H6	Maferinyah	Maferinyah	An. squamosus
MAFP2A7	Maferinyah	Maferinyah	An. squamosus
MAFP2B7	Maferinyah	Maferinyah	An. squamosus
MAFP2C7	Maferinyah	Maferinyah	An. coustani
MAFP2D7	Maferinyah	Maferinyah	An. coustani
MAFP2E7	Maferinyah	Maferinyah	An. coustani
MAFP2F7	Maferinyah	Maferinyah	An. squamosus
MAFP2G7	Maferinyah	Maferinyah	An. squamosus
MAFP2H7	Maferinyah	Maferinyah	An. squamosus
MAFP2A8	Maferinyah	Maferinyah	An. squamosus
MAFP1C8	Maferinyah	Maferinyah	An. gambiae ss
MAFP1D8	Maferinyah	Maferinyah	An. coluzzii
MAFP1E8	Maferinyah	Maferinyah	An. coluzzii
MAFP1F8	Maferinyah	Maferinyah	An. coluzzii
MAFP1G8	Maferinyah	Maferinyah	An. coluzzii
MAFP1H8	Maferinyah	Maferinyah	An. coluzzii
MAFP1A9	Maferinyah	Maferinyah	An. coluzzii
MAFP1B9	Maferinyah	Maferinyah	Anopheles coluzzii - gambiae s.s. hybrid
SENP2D6	Maferinyah	Senguelen	An. coustani
SENP2F6	Maferinyah	Senguelen	An. melas
SENP2B8	Maferinyah	Senguelen	An. squamosus
SENP2D8	Maferinyah	Senguelen	An. melas
SENP2E8	Maferinyah	Senguelen	An. coluzzii
SENP2F8	Maferinyah	Senguelen	An. melas
SENP2G8	Maferinyah	Senguelen	An. melas
SENP2H8	Maferinyah	Senguelen	An. melas
SENP2A9	Maferinyah	Senguelen	An. melas
SENP2B9	Maferinyah	Senguelen	An. melas	+
SENP2C9	Maferinyah	Senguelen	An. melas
SENP2D9	Maferinyah	Senguelen	An. melas
SENP2E9	Maferinyah	Senguelen	An. melas
SENP2F9	Maferinyah	Senguelen	An. gambiae ss
SENP2G9	Maferinyah	Senguelen	An. melas
SENP2H9	Maferinyah	Senguelen	An. melas
SENP2A10	Maferinyah	Senguelen	An. melas	+
SENP2B10	Maferinyah	Senguelen	An. melas	+
SENP2C10	Maferinyah	Senguelen	Anopheles melas - gambiae s.s. hybrid	+
SENP2D10	Maferinyah	Senguelen	An. melas
SENP2E10	Maferinyah	Senguelen	An. melas	+
SENP2F10	Maferinyah	Senguelen	An. melas
SENP2G10	Maferinyah	Senguelen	Anopheles melas - gambiae s.s. hybrid	+
SENP2H10	Maferinyah	Senguelen	Anopheles melas - gambiae s.s. hybrid	+
SENP2A11	Maferinyah	Senguelen	An. melas
SENP2B11	Maferinyah	Senguelen	An. melas
SENP2C11	Maferinyah	Senguelen	An. melas
SENP2D11	Maferinyah	Senguelen	An. gambiae ss
SENP2E11	Maferinyah	Senguelen	An. melas
SENP2F11	Maferinyah	Senguelen	An. melas
SENP2G11	Maferinyah	Senguelen	An. melas	+
SENP2H11	Maferinyah	Senguelen	An. melas	+
SENP2A12	Maferinyah	Senguelen	An. melas	+
SENP2B12	Maferinyah	Senguelen	An. melas	+
SENP2C12	Maferinyah	Senguelen	An. melas	+
SENP2D12	Maferinyah	Senguelen	An. melas
SENP2E12	Maferinyah	Senguelen	An. gambiae ss
SENP2F12	Maferinyah	Senguelen	An. gambiae ss
SENP2G12	Maferinyah	Senguelen	Anopheles melas - gambiae s.s. hybrid	+
SENP2H12	Maferinyah	Senguelen	Anopheles gambiae s.s. - melas hybrid	+
SENP3A1	Maferinyah	Senguelen	An. coluzzii
SENP3B1	Maferinyah	Senguelen	An. coluzzii
SENP3C1	Maferinyah	Senguelen	An. melas
SENP3D1	Maferinyah	Senguelen	An. melas
SENP3E1	Maferinyah	Senguelen	An. melas
SENP3F1	Maferinyah	Senguelen	An. melas
SENP3G1	Maferinyah	Senguelen	An. melas
SENP3H1	Maferinyah	Senguelen	An. melas
SENP3A2	Maferinyah	Senguelen	An. melas
SENP3B2	Maferinyah	Senguelen	An. melas
SENP3C2	Maferinyah	Senguelen	An. coluzzii
SENP3D2	Maferinyah	Senguelen	An. melas
SENP3E2	Maferinyah	Senguelen	An. melas
SENP3F2	Maferinyah	Senguelen	An. melas
SENP3G2	Maferinyah	Senguelen	An. melas
SENP3H2	Maferinyah	Senguelen	An. melas
SENP3A3	Maferinyah	Senguelen	An. melas
SENP3B3	Maferinyah	Senguelen	An. melas
SENP3C3	Maferinyah	Senguelen	An. melas
SENP3D3	Maferinyah	Senguelen	An. melas
SENP3E3	Maferinyah	Senguelen	An. melas
SENP3F3	Maferinyah	Senguelen	An. coluzzii
SENP3G3	Maferinyah	Senguelen	An. melas
SENP3H3	Maferinyah	Senguelen	An. melas
SENP3A4	Maferinyah	Senguelen	An. melas
SENP3B4	Maferinyah	Senguelen	An. melas
SENP3C4	Maferinyah	Senguelen	An. melas
SENP3D4	Maferinyah	Senguelen	An. melas
SENP3D4	Maferinyah	Senguelen	An. melas
SENP3F4	Maferinyah	Senguelen	An. melas
SENP3G4	Maferinyah	Senguelen	An. melas
SENP3H4	Maferinyah	Senguelen	Anopheles gambiae ss- coluzzii hybrid
SENP3A5	Maferinyah	Senguelen	An. melas
SENP3B5	Maferinyah	Senguelen	An. melas
SENP3C5	Maferinyah	Senguelen	An. melas
SENP3D5	Maferinyah	Senguelen	An. melas
SENP3E5	Maferinyah	Senguelen	An. melas
SENP3F5	Maferinyah	Senguelen	An. melas
SENP3G5	Maferinyah	Senguelen	An. melas
SENP3H5	Maferinyah	Senguelen	An. melas
SENP3A6	Maferinyah	Senguelen	An. melas
SENP3B6	Maferinyah	Senguelen	An. melas
SENP3C6	Maferinyah	Senguelen	An. melas
SENP3D6	Maferinyah	Senguelen	An. melas
SENP3E6	Maferinyah	Senguelen	An. melas
SENP3F6	Maferinyah	Senguelen	An. melas
SENP3G6	Maferinyah	Senguelen	An. melas
SENP3H6	Maferinyah	Senguelen	An. melas
SENP3A7	Maferinyah	Senguelen	An. melas
SENP3B7	Maferinyah	Senguelen	An. melas
SENP3C7	Maferinyah	Senguelen	An. melas
SENP3D7	Maferinyah	Senguelen	An. melas
SENP3E7	Maferinyah	Senguelen	An. melas
SENP3F7	Maferinyah	Senguelen	An. melas
SENP3G7	Maferinyah	Senguelen	An. melas
SENP3H7	Maferinyah	Senguelen	An. melas
SENP3A8	Maferinyah	Senguelen	An. coluzzii
SENP3B8	Maferinyah	Senguelen	An. melas
SENP3C8	Maferinyah	Senguelen	An. melas	+
SENP3D8	Maferinyah	Senguelen	An. melas
SENP3E8	Maferinyah	Senguelen	An. melas
SENP3F8	Maferinyah	Senguelen	An. melas
SENP3G8	Maferinyah	Senguelen	An. melas
SENP3H8	Maferinyah	Senguelen	An. melas
SENP3A9	Maferinyah	Senguelen	An. melas
SENP3B9	Maferinyah	Senguelen	An. melas
SENP3C9	Maferinyah	Senguelen	An. melas
SENP3D9	Maferinyah	Senguelen	An. melas
SENP3E9	Maferinyah	Senguelen	An. melas
SENP3F9	Maferinyah	Senguelen	An. coluzzii
SENP3G9	Maferinyah	Senguelen	An. coluzzii
SENP3H9	Maferinyah	Senguelen	An. coluzzii
SENP3A10	Maferinyah	Senguelen	An. coluzzii
SENP3B10	Maferinyah	Senguelen	An. melas
SENP3C10	Maferinyah	Senguelen	An. melas
SENP3D10	Maferinyah	Senguelen	An. coluzzii
SENP3E10	Maferinyah	Senguelen	An. melas
SENP3F10	Maferinyah	Senguelen	An. melas
SENP3G10	Maferinyah	Senguelen	An. melas
SENP3H10	Maferinyah	Senguelen	An. melas
SENP3A11	Maferinyah	Senguelen	An. melas
SENP3B11	Maferinyah	Senguelen	An. melas
SENP3C11	Maferinyah	Senguelen	An. melas
SENP3D11	Maferinyah	Senguelen	An. coluzzii
SENP3E11	Maferinyah	Senguelen	An. melas
SENP3F11	Maferinyah	Senguelen	An. coluzzii
SENP3G11	Maferinyah	Senguelen	An. melas
SENP3H11	Maferinyah	Senguelen	An. melas
SENP3A12	Maferinyah	Senguelen	Anopheles gambiae ss- coluzzii hybrid
SENP3B12	Maferinyah	Senguelen	An. melas
SENP3C12	Maferinyah	Senguelen	An. coluzzii
SENP3D12	Maferinyah	Senguelen	An. melas
SENP3E12	Maferinyah	Senguelen	An. melas
SENP3F12	Maferinyah	Senguelen	An. melas
SENP3G12	Maferinyah	Senguelen	An. melas
SENP3H12	Maferinyah	Senguelen	An. melas
SENP1C9	Maferinyah	Senguelen	An. melas
SENP1D9	Maferinyah	Senguelen	An. melas
SENP1E9	Maferinyah	Senguelen	An. coluzzii
SENP1F9	Maferinyah	Senguelen	An. melas
SENP1G9	Maferinyah	Senguelen	An. melas
SENP1H9	Maferinyah	Senguelen	An. melas
SENP1A10	Maferinyah	Senguelen	An. melas
SENP1B10	Maferinyah	Senguelen	An. melas
SENP1C10	Maferinyah	Senguelen	Anopheles melas - gambiae s.s. hybrid
SENP1D10	Maferinyah	Senguelen	An. melas
SENP1E10	Maferinyah	Senguelen	An. melas
SENP1F10	Maferinyah	Senguelen	An. melas
SENP1G10	Maferinyah	Senguelen	Anopheles melas - gambiae s.s. hybrid
SENP1H10	Maferinyah	Senguelen	Anopheles melas - gambiae s.s. hybrid
SENP1A11	Maferinyah	Senguelen	An. melas
SENP1B11	Maferinyah	Senguelen	Anopheles melas - gambiae s.s. hybrid
SENP1C11	Maferinyah	Senguelen	An. coluzzii
SENP1D11	Maferinyah	Senguelen	An. coluzzii
SENP1E11	Maferinyah	Senguelen	Anopheles coluzzii - melas hybrid
SENP1F11	Maferinyah	Senguelen	An. coluzzii
SENP1G11	Maferinyah	Senguelen	An. melas
SENP1H11	Maferinyah	Senguelen	Anopheles melas - gambiae s.s. hybrid
SENP1A12	Maferinyah	Senguelen	An. melas
SENP1B12	Maferinyah	Senguelen	An. melas
SENP1C12	Maferinyah	Senguelen	An. melas
SENP1D12	Maferinyah	Senguelen	An. melas
SENP1E12	Maferinyah	Senguelen	Anopheles gambiae s.s. - melas hybrid
SENP1F12	Maferinyah	Senguelen	An. melas
SENP1G12	Maferinyah	Senguelen	Anopheles melas - gambiae s.s. hybrid
SENP1H12	Maferinyah	Senguelen	Anopheles gambiae s.s. - melas hybrid
SENP2A1	Maferinyah	Senguelen	An. melas	+
SENP2B1	Maferinyah	Senguelen	An. melas	+
SENP2C1	Maferinyah	Senguelen	An. melas	+
SENP2D1	Maferinyah	Senguelen	An. melas
SENP2E1	Maferinyah	Senguelen	An. melas
SENP2F1	Maferinyah	Senguelen	An. melas
SENP2G1	Maferinyah	Senguelen	Anopheles melas - gambiae s.s. hybrid
SENP2H1	Maferinyah	Senguelen	An. melas
SENP2A2	Maferinyah	Senguelen	An. melas
SENP2B2	Maferinyah	Senguelen	An. melas	+
SENP2C2	Maferinyah	Senguelen	An. melas	+
SENP2D2	Maferinyah	Senguelen	An. melas	+
SENP2E2	Maferinyah	Senguelen	An. spp X	+
SENP2F2	Maferinyah	Senguelen	An. melas
SENP2G2	Maferinyah	Senguelen	Anopheles gambiae s.s. - melas hybrid	+
TINP1G2	Faranah	Tindo	An. gambiae ss
TINP1H2	Faranah	Tindo	An. gambiae ss
TINP1A3	Faranah	Tindo	An. gambiae ss
TINP1B3	Faranah	Tindo	An. gambiae ss
TINP1A7	Faranah	Tindo	An. gambiae ss
TINP1B7	Faranah	Tindo	An. gambiae ss
TINP1C7	Faranah	Tindo	An. gambiae ss
TINP1D7	Faranah	Tindo	An. gambiae ss
TINP1D9	Faranah	Tindo	An. gambiae ss
TINP1E9	Faranah	Tindo	An. gambiae ss
TINP1F9	Faranah	Tindo	An. coluzziI
TINP1G9	Faranah	Tindo	An. gambiae ss
TINP1H9	Faranah	Tindo	An. gambiae ss- An. coluzzii hybrid
TINP1A10	Faranah	Tindo	An. gambiae ss
TINP1B10	Faranah	Tindo	An. gambiae ss
TINP1D12	Faranah	Tindo	An. gambiae ss
TINP1E12	Faranah	Tindo	An. gambiae ss
TINP1F12	Faranah	Tindo	An. gambiae ss
TINP1G12	Faranah	Tindo	An. gambiae ss
TINP1H12	Faranah	Tindo	An. gambiae ss
TINP2A3	Faranah	Tindo	An. gambiae ss	+
TINP2B3	Faranah	Tindo	An. gambiae ss
TINP2C3	Faranah	Tindo	An. gambiae ss
TINP2D3	Faranah	Tindo	An. gambiae ss
TINP2E3	Faranah	Tindo	An. gambiae ss
TINP2F3	Faranah	Tindo	An. gambiae ss
TINP2G3	Faranah	Tindo	An. gambiae ss
TINP2B6	Faranah	Tindo	An. gambiae ss
TINP2C6	Faranah	Tindo	An. gambiae ss
TINP2D6	Faranah	Tindo	An. gambiae ss
TINP2D9	Faranah	Tindo	An. gambiae ss
TINP2E9	Faranah	Tindo	An. gambiae ss
TINP2F9	Faranah	Tindo	An. gambiae ss
TINP2C12	Faranah	Tindo	An. gambiae ss- An. coluzzii hybrid
TINP2D12	Faranah	Tindo	An. gambiae ss
TINP2E12	Faranah	Tindo	An. gambiae ss
TINP2F12	Faranah	Tindo	An. gambiae ss
TINP2G12	Faranah	Tindo	An. gambiae ss
TINP2H12	Faranah	Tindo	An. gambiae ss
TINP3B3	Faranah	Tindo	An. gambiae ss
TINP3C3	Faranah	Tindo	An. gambiae ss
TINP3D3	Faranah	Tindo	An. gambiae ss
TINP3B6	Faranah	Tindo	An. gambiae ss
TINP3C6	Faranah	Tindo	An. gambiae ss
TINP3D6	Faranah	Tindo	An. gambiae ss
TINP3E6	Faranah	Tindo	An. gambiae ss
TINP3G10	Faranah	Tindo	An. gambiae ss
TINP4H10	Faranah	Tindo	An. gambiae ss
TINP5A11	Faranah	Tindo	An. gambiae ss
TINP6B11	Faranah	Tindo	An. gambiae ss
TINP3H12	Faranah	Tindo	An. gambiae ss

### Sheet: Summary results table 
Region	Location	species	Wolbachia+ individuals	total individuals	prevalence (%)
Faranah	Balayani	An. gambiae ss	4	143	2.8
Faranah	Balayani	An. coluzzii	0	1	0
Faranah	Balayani	An. coluzzii-gambiae s.s. hybrid	0	1	0
Faranah	Balayani	species unknown	0	1	0
Faranah	Faranah	An. gambiae s.s.	0	26	0
Faranah	Faranah	An. coluzzii	0	1	0
Faranah	Foulaya	An. gambiae s.s.	0	63	0
Faranah	Foulaya	An. coluzzii-gambiae s.s. hybrid	0	1	0
Faranah	Tindo	An. gambiae s.s.	1	48	2.08
Faranah	Tindo	An. coluzzii	0	1	0
Faranah	Tindo	An. coluzzii-gambiae s.s. hybrid	0	2	0
Maferinyah	Fandie	An. coluzzii	0	20	0
Maferinyah	Fandie	An. gambiae s.s.	0	1	0
Maferinyah	Fandie	An. melas	0	2	0
Maferinyah	Fandie	An. gambiae s.s.-melas hybrid	0	4	0
Maferinyah	Fandie	An. coustani	0	1	0
Maferinyah	Maferinyah	An. coluzzii	0	6	0
Maferinyah	Maferinyah	An. coustani	0	3	0
Maferinyah	Maferinyah	An. gambiae s.s.	0	1	0
Maferinyah	Maferinyah	An. coluzzii-gambiae s.s. hybrid	0	1	0
Maferinyah	Maferinyah	An. squamosus	0	8	0
Maferinyah	Senguelen	An. coluzzii	0	18	0
Maferinyah	Senguelen	An. coluzzii-melas hybrid	0	1	0
Maferinyah	Senguelen	An. coluzzii-gambiae s.s. hybrid	0	2	0
Maferinyah	Senguelen	An. gambiae s.s.-melas hybrid	2	4	50
Maferinyah	Senguelen	An. melas-gambiae s.s. hybrid	4	11	36.3636
Maferinyah	Senguelen	An. coustani	0	1	0
Maferinyah	Senguelen	An. gambiae s.s.	0	4	0
Maferinyah	Senguelen	An. melas	16	138	11.5942
Maferinyah	Senguelen	An. species X	1	1	100
Maferinyah	Senguelen	An. squamosus	0	1	0
